# Multimodal profiling of chordoma immunity reveals distinct immune contextures

**DOI:** 10.1101/2023.09.14.557579

**Authors:** S. van Oost, D.M. Meijer, M.E. IJsselsteijn, J. Roelands, B. van den Akker, R. van der Breggen, I.H. Briaire-de Bruijn, M. van der Ploeg, P.M. Wijers-Koster, S.B. Polak, W.C. Peul, R.J.P. van der Wal, N.F.C.C. de Miranda, J.V.M.G. Bovee

## Abstract

Chordomas are cancers from the axial skeleton presenting immunological hallmarks of unknown significance. In recent years, some clinical trials demonstrated that chordomas can respond to immunotherapy. We present a comprehensive characterisation of immunological features of 76 chordomas through application of a multimodal approach comprising transcriptional profiling, multidimensional immunophenotyping and TCR profiling. Chordomas generally presented an immune “hot” microenvironment in comparison to other sarcomas, as indicated by the immunologic constant of rejection transcriptional signature. We identified two distinct groups of chordomas based on T cell infiltration. The highly infiltrated group was further characterised by high dendritic cell infiltration and the presence of multicellular immune aggregates in tumours, whereas low T cell infiltration was associated with lower overall cell densities of immune and stromal cells. Interestingly, patients with higher T cell infiltration displayed a more pronounced clonal enrichment of the T cell receptor repertoire compared to those with low T cell counts. Furthermore, we observed that the majority of chordomas maintained HLA class I expression. Our findings shed light on the natural immunity against chordomas. Understanding their immune landscape could guide the development and application of immunotherapies in a tailored manner, ultimately leading to an improved clinical outcome for chordoma patients.
