## Supplementary Table 1 for "Multimodal profiling of chordoma immunity reveals distinct immune contextures"

### Sheet: Suppl_Table_1_list
Gene ID	Cluster
ENSG00000254626	1
HPCAL4	1
CHST4	1
SLC4A11	1
PKP2	1
KRT15	1
NCMAP	1
SALL3	1
KRT18	1
KRT8	1
C1orf116	1
MTMR7	1
ANXA8	1
ANXA8L1	1
CD24	1
LGR6	1
SCUBE1	1
RIPK4	1
KRT80	1
CA3	1
TRIM67	1
AVPR1B	1
TBXT	1
LNCDAT	1
PPIAP46	1
ENSG00000285933	1
GPR101	1
ENSG00000285562	1
MRGPRX3	1
LINC02065	1
PRSS51	1
ARHGAP40	1
KCNH6	1
ENSG00000280285	1
SLC15A5	1
SHH	1
IQCM	1
KRT19	1
ENSG00000232110	1
HHLA2	1
RAB3B	1
KRT13	1
C3orf49	1
CHRM2	1
AKR1B10	1
LCN1	1
NPFFR2	1
GABRA2	1
GPM6A	1
NOL4	1
LINC01293	1
LINC01291	1
ALG1L7P	1
ENSG00000290079	1
ENSG00000231918	1
SCEL	1
ASTN1	1
ADAMTS19	1
LMX1A	1
USH2A	1
LINC00525	1
RASEF	1
TMPRSS3	1
DLGAP1−AS5	1
IP6K3	1
TMPRSS4	1
FAM135B	1
GDA	1
LINC02351	1
RORC	1
CFAP46	1
POF1B	1
AP3B2	1
NPTX1	1
FAM153B	1
DNAH9	1
CACNA1I	1
MAN1A2P1	1
CNTN3	1
DPP6	1
COL4A6	1
XIRP2	2
ACTA1	2
MYH1	2
MYH2	2
MYH7	2
MYBPC1	2
MYL1	2
PLA2G2D	3
IGHG4	3
IGHG3	3
IGKC	3
HLA−DRB5	3
HLA−DRB1	3
HLA−C	3
HLA−DQB1	3
HLA−DQA1	3
CADM3	4
ADH1B	4
CYP4B1	4
CHRDL1	4
PRG4	4
PI16	4
THBS4	4
RSPO2	4
PLA2G2A	4
GFRA1	4
FEZF1−AS1	4
PAX3	4
EPHA6	4
GSTM1	4
ENSG00000277693	4
DKK1	4
LINC02154	4
XIST	4
PSPHP1	4
MYH14	5
HAPLN1	5
ACAN	5
COL11A1	5
S100A1	5
ITIH6	5
COL2A1	5
COL9A3	5
RFLNA	5
SOX9	5
POU3F3	5
PANTR1	5
FBN3	5
PRSS16	5
CDH19	5
PMP2	5
PCSK2	5
SDR16C5	5
DSP	5
CHST9	5
CNNM1	5
UNC80	5
PCLO	5
SORCS3	5
PWRN1	5
CRTAC1	5
COMP	5
CILP2	5
NGEF	5
KRT16	5
SFRP1	5
CXCL14	5
GDF10	5
SCRG1	5
PRELP	5
SEMA3E	5
GABRA1	5
CDH10	5
LGR5	5
SAA1	5
LRRN2	5
SUSD5	5
ECRG4	5
EGF	5
DSC3	5
MMP3	5
DNER	5
EMILIN3	5
ANGPTL7	5
SCN7A	5
MMP13	6
IBSP	6
DMP1	6
MEPE	6
IFITM5	6
PANX3	6
SP7	6
BMP3	6
IGF2BP1	7
FGFBP2	7
COL9A1	7
COL11A2	7
WIF1	7
CHAD	7
CLEC3A	7
COL10A1	7
EPYC	7
MATN3	7
SCUBE3	7
CA9	7
MAGEL2	7
KIF1A	7
SLC38A3	7
SHISA9	7
MATN4	7
CNMD	7
PENK	7
DLK1	7
IGF2	7
CAPN6	7
NRK	7
MKX	7
PTPRZ1	7
SLITRK6	7
